# Identification of Genetic and Genomic Influences on Progressive Ethanol Consumption in Diversity Outbred Mice

**DOI:** 10.1101/2023.09.15.554349

**Authors:** ML Smith, Z Sergi, KM Mignogna, NE Rodriguez, Z Tatom, L MacLeod, KB Choi, V Philip, MF Miles

**Author notes:** **Corresponding author:** Michael Miles, MD, PhD **E-mail:**. **Abbreviations:** AUD = alcohol use disorder; Chr = chromosome; DE = differentially expressed; DO = Diversity Outbred; EtOH = ethanol; eQTL = expression quantitative trait loci; genome construction by RNAseq = GBRS; GO = Gene Ontology; IEA = intermittent access ethanol; KDA = key driver analysis; MEs = module eigengenes; PFC = prefrontal cortex; SNP = single nucleotide polymorphism; TPM = transcripts per million; VST = variance stabilizing transformation; WGCNA = Weight Gene Correlated Network Analysis.

## Abstract

Genetic factors play a significant role in the risk for development of alcohol use disorder (AUD). Using 3-bottle choice intermittent access ethanol (IEA), we have employed the Diversity Outbred (DO) mouse panel as a model of alcohol use disorder in a genetically diverse population. Through use of gene expression network analysis techniques, in combination with expression quantitative trait loci (eQTL) mapping, we have completed an extensive analysis of the influence of genetic background on gene expression changes in the prefrontal cortex (PFC). This approach revealed that, in DO mice, genes whose expression was significantly disrupted by intermittent ethanol in the PFC also tended to be those whose expression correlated to intake. This finding is in contrast to previous studies of both mice and nonhuman primates. Importantly, these analyses identified genes involved in myelination in the PFC as significantly disrupted by IEA, correlated to ethanol intake, and having significant eQTLs. Genes that code for canonical components of the myelin sheath, such as *Mbp*, also emerged as key drivers of the gene expression response to intermittent ethanol drinking. Several regulators of myelination were also key drivers of gene expression, and had significant QTLs, indicating that genetic background may play an important role in regulation of brain myelination. These findings underscore the importance of disruption of normal myelination in the PFC in response to prolonged ethanol exposure, that genetic variation plays an important role in this response, and that this interaction between genetics and myelin disruption in the presence of ethanol may underlie previously observed behavioral changes under intermittent access ethanol drinking such as escalation of consumption.
