## Supplementary material for "Identification of Genetic and Genomic Influences on Progressive Ethanol Consumption in Diversity Outbred Mice": DO_Mice_SupplTableS7_EigengeneQTL_Results.xlsx

### Sheet: Significant p-value=0.05
Module	Chr	Position cM	Position Mb	LOD	CI Low cM	CI High cM	CI Low Mb	CI High Mb
MEpaleturquoise	4	16.1214	37.7309	11.0002	15.4714	16.1214	36.5135	37.7309
MEpaleturquoise	4	18.2043	41.7061	91.2758	18.2043	18.2119	41.7061	41.7609
MEpink	13	9.17685	29.3674	9.78552	8.99218	9.30943	29.1729	30.022

### Sheet: Suggestive p-value=0.63
Moduel	Chr	Position cM	Position Mb	LOD	CI Low cM	CI High cM	CI Low Mb	CI High Mb
MEblack	5	31.7842	72.9527	6.74032	28.8935	32.0723	66.4056	73.9091
MEblue	5	40.8233	100.421	8.15125	40.8163	41.5601	100.242	101.654
MEblue	13	4.9941	20.1249	6.46973	4.80733	5.21725	18.6264	20.6472
MEblue	13	6.75379	23.8671	6.43969	6.65543	9.19996	22.8584	29.6156
MEbrown	1	10.5155	33.7401	7.69278	10.1355	11.5024	32.8582	34.759
MEbrown	18	18.785	45.0366	6.47464	17.4686	21.3627	41.9456	49.0166
MEcyan	3	30.2695	79.6972	6.43455	23.4983	30.3662	55.0818	80.033
MEcyan	5	42.1063	102.808	7.96572	40.8163	42.1096	100.242	102.933
MEdarkgreen	5	42.1084	102.89	8.29043	40.8163	42.1096	100.242	102.933
MEdarkorange	3	30.2695	79.6972	6.57013	24.5519	58.9045	59.0234	137.196
MEdarkturquoise	5	30.4511	68.9644	6.66892	29.7071	32.1324	67.4997	72.2247
MEgreenyellow	18	14.2858	37.1504	7.79065	13.6333	14.5269	35.9145	37.5031
MElightcyan	3	23.8397	55.8207	6.48994	23.4983	30.3008	55.0726	79.7201
MElightcyan	5	40.8233	100.421	9.06308	40.8163	41.5601	100.242	101.714
MElightcyan	5	42.1063	102.808	8.53326	41.8686	42.1096	102.062	102.933
MElightgreen	1	10.5155	33.7401	7.32718	10.0133	11.4995	32.3983	34.759
MElightgreen	2	42.9696	90.5673	6.53587	0.000312113	46.8032	3.17672	103.554
MElightgreen	3	30.2695	79.6972	6.34282	26.0144	59.1236	61.063	137.766
MEmidnightblue	1	10.5155	33.7401	7.04273	8.25678	11.4848	25.701	34.6267
MEmidnightblue	3	30.2695	79.6972	6.58419	23.5338	30.3763	55.1257	79.9916
MEmidnightblue	5	42.1096	102.933	7.29436	40.387	42.1745	99.1964	103.106
MEorange	13	62.3271	118.209	6.91026	62.2724	62.8073	118.089	118.52
MEpaleturquoise	4	16.1214	37.7309	11.0002	15.4714	16.1214	36.5135	37.7309
MEpaleturquoise	4	18.2043	41.7061	91.2758	18.2043	18.2119	41.7061	41.7609
MEpaleturquoise	4	21.4601	48.0895	8.55585	21.4472	22.3344	48.0692	50.5014
MEpink	13	9.17685	29.3674	9.78552	8.99218	9.30943	29.1729	30.022
MEpink	14	5.74806	25.6757	6.54758	5.35836	6.63074	25.5886	27.9034
MEroyalblue	1	10.5155	33.7401	6.70534	9.82575	11.5644	27.2223	35.1225
MEroyalblue	3	30.2695	79.6972	6.66001	29.547	30.327	76.0294	79.775
MEroyalblue	18	18.785	45.0366	7.19597	17.4929	20.5511	42.6756	48.3657
MEsaddlebrown	4	5.48019	14.7541	7.09821	4.81133	75.1428	13.9095	155.133
MEsaddlebrown	6	7.99244	20.6762	7.54249	7.60505	8.06838	18.5421	20.6762
MEsaddlebrown	18	14.046	36.0888	7.82178	13.9434	14.2949	36.0758	37.3275
MEsalmon	5	31.0284	71.0119	6.34879	29.7418	41.6672	67.6943	102.89
MEskyblue	1	87.5664	190.255	6.41003	7.52448	88.6446	23.7777	191.173
MEskyblue	3	30.2695	79.6972	6.60304	23.6592	30.3456	76.1364	79.775
MEskyblue	5	42.1063	102.808	7.19135	40.8163	42.1096	100.353	102.933
MEsteelblue	9	17.179	40.7474	7.30445	6.1403	17.5851	26.3948	41.1964
MEturquoise	8	33.7614	81.8581	6.57153	17.1585	43.3008	35.1642	102.761
MEturquoise	12	27.6126	70.5633	7.6832	27.4372	28.3923	70.2029	72.2227
MEturquoise	16	10.7354	23.5206	6.62818	10.6295	30.9434	23.3821	67.9449
MEturquoise	18	18.785	45.0366	7.61344	17.4686	18.8645	41.9456	45.5535
MEwhite	13	9.2644	29.6603	7.02102	9.11027	9.65608	29.2303	30.4241
MEwhite	14	5.74806	25.6757	8.74963	5.53555	6.5932	25.5613	27.923
MEyellow	5	41.2226	101.389	8.00683	40.8163	42.1096	100.242	102.933
